# Automated, high-throughput kinematic analysis of skilled reaching in rodent models of neurological injury

**DOI:** 10.64898/2026.11.13.766238

**Authors:** Logan S. Friedrich, Esmeralda Mendoza, J. Russell Huie, Jose Rosas, Zimei Wang, Sunil Mathew, Colin Schultz, Neil Chhikara, Nick Samburg, Riley Specht, Isabel Antolak, Pantelis Tsoulfas, Adam R. Ferguson, Murray G. Blackmore

## Abstract

Neurological dysfunction can diminish quality of life by disrupting the movement capacity required to accomplish tasks. Kinematic studies guide treatment development by revealing subtle relationships between patterns of movement and neurological dysfunction. However, these studies produce a large quantity of opaque, multifaceted, and often highly correlated data. Here we present a novel and efficient approach to collecting, analyzing, and interpreting kinematic data with high throughput. We automated a single pellet reaching task in mice and created a video analysis pipeline that scores task success and extracts kinematic features from reaches. To analyze the resulting data, principal component analysis was first applied to group covarying measurements into a few overarching dimensions of behavior. Regularized regression was then applied separately to select reach qualities that best predicted task success. Applied to four nervous system injury models, this approach revealed differences in the effects of injury type and rehabilitative intervention on movement patterns that were not apparent from task success alone.
