## Supplemental Table 1 for "Automated, high-throughput kinematic analysis of skilled reaching in rodent models of neurological injury"

### Sheet: Sheet1
				Retrieval Data																			Contacted data
	Experiment	Animal_ID	Tray Type	Injury_Day-10	Injury_Day-9	Injury_Day-8	Injury_Day-7	Injury_Day-6	Injury_Day-5	Injury_Day-4	Injury_Day-3	Injury_Day-2	Injury_Day-1	Pre-inj_Avg	Post-injury_week_1	Post-injury_week_2	Post-injury_week_3	Post-injury_week_4	Post-injury_week_5	Post-injury_week_6	Post-injury_week_7	Post-injury_week_8	Injury_Day-10	Injury_Day-9	Injury_Day-8	Injury_Day-7	Injury_Day-6	Injury_Day-5	Injury_Day-4	Injury_Day-3	Injury_Day-2	Injury_Day-1	Pre-inj_Avg	Post-injury_week_1	Post-injury_week_2	Post-injury_week_3	Post-injury_week_4	Post-injury_week_5	Post-injury_week_6	Post-injury_week_7	Post-injury_week_8
	Pillar_Opt	B1	Flat	30.7692	26.9231	15.3846	30.7692	46.1538	26.9231	23.0769	38.4615	57.6923	23.0769	39.7436	3.84615	0	0	0	0	0	26.9231	23.0769	61.5385	30.7692	15.3846	50	61.5385	34.6154	38.4615	80.7692	100	69.2308	83.3333	30.7692	0	0	0	3.84615	0	61.5385	69.2308
	Pillar_Opt	B2	Flat	42.3077	50	19.2308	42.3077	26.9231	26.9231	42.3077	30.7692	26.9231	38.4615	32.0513	57.6923	42.3077	57.6923	38.4615	0	50	30.7692	11.5385	61.5385	80.7692	30.7692	61.5385	57.6923	61.5385	96.1538	84.6154	96.1538	100	93.5897	88.4615	100	92.3077	69.2308	26.9231	92.3077	92.3077	50
	Pillar_Opt	B4	Flat	65.3846	38.4615	15.3846	38.4615	42.3077	73.0769	38.4615	61.5385	65.3846	42.3077	56.4103	0	57.6923	3.84615	0	0	19.2308	38.4615	0	96.1538	92.3077	42.3077	80.7692	88.4615	96.1538	65.3846	88.4615	100	73.0769	87.1795	0	73.0769	46.1538	0	0	42.3077	84.6154	0
	Pillar_Opt	B5	Flat	46.1538	69.2308	38.4615	65.3846	69.2308	61.5385	50	38.4615	65.3846	69.2308	57.6923	0	0	34.6154	38.4615	11.5385	15.3846	69.2308	57.6923	96.1538	96.1538	50	96.1538	84.6154	100	88.4615	100	88.4615	100	96.1538	3.84615	3.84615	61.5385	80.7692	76.9231	38.4615	88.4615	88.4615
	Pillar_Opt	B7	Flat	38.4615	53.8462	46.1538	46.1538	46.1538	42.3077	26.9231	50	42.3077	57.6923	50	0	0	0	0	0	0	0	0	96.1538	88.4615	73.0769	88.4615	84.6154	92.3077	92.3077	100	100	73.0769	91.0256	3.84615	3.84615	0	0	0	0	3.84615	0
	Pillar_Opt	B9	Flat	50	73.0769	57.6923	84.6154	65.3846	26.9231	65.3846	57.6923	30.7692	42.3077	43.5897	23.0769	23.0769	30.7692	15.3846	19.2308	0	46.1538	0	76.9231	80.7692	84.6154	100	88.4615	46.1538	88.4615	92.3077	73.0769	80.7692	82.0513	84.6154	84.6154	80.7692	73.0769	46.1538	30.7692	92.3077	23.0769
	Pillar_Opt	B10	Flat	61.5385	69.2308	73.0769	69.2308	65.3846	34.6154	42.3077	38.4615	15.3846	38.4615	30.7692	73.0769	53.8462	42.3077	30.7692	53.8462	57.6923	42.3077	23.0769	96.1538	100	88.4615	96.1538	96.1538	57.6923	96.1538	96.1538	84.6154	88.4615	89.7436	92.3077	96.1538	88.4615	92.3077	84.6154	84.6154	96.1538	84.6154
	Pillar_Opt	C2	Recessed	100	85	95	80	65	55	50	60	60	20	60	0	0	60	10	55	80	70	0	100	85	95	80	65	55	55	75	65	20	70	0	0	60	10	70	90	95	5
	Pillar_Opt	C3	Recessed	100	75	100	70	75	55	5	90	35	60	62.5	50	30	55	20	45	70	45	35	100	75	100	75	80	55	5	90	45	70	67.5	80	45	60	25	60	95	75	55
	Pillar_Opt	C4	Recessed	100	100	60	80	60	100	55	100	75	85	87.5	0	0	0	0	15	35	80	55	100	100	70	90	65	100	60	100	80	100	90	0	0	0	0	20	50	85	80
	Pillar_Opt	C5	Recessed	75	35	20	25	60	45	15	65	60	40	62.5	0	0	0	0	65	70	10	75	100	70	25	40	80	55	35	95	90	40	92.5	0	0	10	0	80	95	60	80
	Pillar_Opt	C6	Recessed	95	85	100	95	85	70	25	90	50	45	70	5	70	50	35	90	20	45	0	100	95	100	95	90	85	25	90	55	45	72.5	10	85	65	35	100	25	55	0
	Pillar_Opt	C7	Recessed	60	35	60	40	80	80	30	70	85	45	77.5	0	0	0	0	0	0	0	0	100	65	60	45	85	90	35	85	100	60	92.5	0	0	0	0	0	0	0	10
	Pillar_Opt	C8	Recessed	80	15	0	20	45	45	5	75	70	25	72.5	20	0	0	0	0	0	0	0	85	30	5	25	50	60	15	85	80	50	82.5	35	20	0	0	0	0	0	0
	Pillar_Opt	C9	Recessed	75	55	65	90	5	65	85	85	85	35	85	0	0	0	0	0	0	0	0	45	55	80	95	5	65	85	100	90	40	95	0	0	0	0	0	0	0	0
	Pillar_Opt	C12	Pillar	70	45	50	45	40	20	65	35	15	20	23.3333	15	0	0	0	0	0	0	0	95	95	95	100	95	100	100	100	100	100	100	35	0	5	0	0	0	0	0
	Pillar_Opt	C15	Pillar	35	60	40	55	45	50	20	30	40	30	33.3333	0	5	0	0	0	0	0	0	75	95	70	80	70	95	90	70	85	70	75	25	25	0	0	0	0	0	0
	Pillar_Opt	C16	Pillar	20	45	0	10	35	20	15	45	25	10	26.6667	0	0	0	0	25	5	5	0	75	90	0	35	100	80	70	80	85	65	76.6667	30	5	15	0	85	40	40	10
	Pillar_Opt	C17	Pillar	40	20	10	30	5	40	25	20	5	15	13.3333	0	0	5	0	5	0	0	0	100	85	40	100	70	100	100	100	70	90	86.6667	0	0	25	0	35	10	0	0
	Pillar_Opt	C18	Pillar	60	45	40	20	30	20	50	25	50	20	31.6667	5	0	0	0	0	0	0	0	100	95	90	75	100	90	100	95	100	85	93.3333	55	0	0	0	0	0	0	0
	Pillar_Opt	C19	Pillar	5	5	10	5	35	40	35	25	0	40	21.6667	0	0	0	0	0	0	0	0	30	45	35	60	95	75	90	95	60	100	85	10	0	0	0	0	0	0	0
	Pillar_Opt	C20	Pillar	20	55	55	40	25	40	40	30	10	30	23.3333	0	0	0	0	0	0	0	5	50	90	85	85	100	100	100	95	90	100	95	50	0	0	0	0	0	0	35
