## Supplemental Table 3 for "Automated, high-throughput kinematic analysis of skilled reaching in rodent models of neurological injury"

### Sheet: README
Swipe Outcomes: Post-Hoc Analysis (from Russel)
Source: Session_Swipe_posthoc_report_09.04.26.html -- values copied exactly as reported.
Analysis Overview
This report presents post-hoc results for six swipe-related outcomes measured across four injury groups and three study phases.
The three phases are:
Baseline: Final Training
Post Injury: Immediate/Post-Injury period
Post Rehab: Post-Rehabilitation period
The four injury groups are:
Pyramidotomy
Cervical Transection
Contusion 60kD
Contusion 70kD
For each outcome, a linear mixed-effects model was used to evaluate injury group, phase, and their interaction while accounting for repeated observations within subject. Estimated marginal means and prespecified contrasts were then used to address the seven questions of interest.
1.0.1 How to read the results
For between-group comparisons , the estimate represents the difference between the two injury groups listed in the comparison.
For within-group changes , estimates are calculated as later phase minus earlier phase . Thus, a positive estimate indicates an increase and a negative estimate indicates a decrease.
For group-by-time post-hoc comparisons , the estimate represents the difference in change between two injury groups. These tests address whether the groups followed different trajectories over a specified interval.
Pairwise comparisons among injury groups use Tukey adjustment. Planned temporal contrasts and comparisons of changes between injury groups use Holm adjustment.
TABS
One tab per outcome: its four tables stacked, each under a title row.
Q1-3_all / Q4-6_all / Q7_interaction_all / Q7_change_diff_all: the same table for all six outcomes, with an Outcome column.

### Sheet: Retrieved
% Retrieved -- Question: Do the four injury groups differ at each phase? (Tukey-adjusted)
Comparison	Phase_new	Estimate	SE	t ratio	Adjusted p
Pyramidotomy - Cervical Transection	Final Training	-5.86	3.275	-1.79	0.289
Pyramidotomy - Contusion 60kD	Final Training	-7.505	3.733	-2.011	0.196
Pyramidotomy - Contusion 70kD	Final Training	-14.873	4.199	-3.542	0.004
Cervical Transection - Contusion 60kD	Final Training	-1.645	3.181	-0.517	0.955
Cervical Transection - Contusion 70kD	Final Training	-9.012	3.717	-2.425	0.083
Contusion 60kD - Contusion 70kD	Final Training	-7.368	4.126	-1.786	0.290
Pyramidotomy - Cervical Transection	Post Injury	3.187	1.486	2.145	0.154
Pyramidotomy - Contusion 60kD	Post Injury	-1.05	1.714	-0.612	0.928
Pyramidotomy - Contusion 70kD	Post Injury	2.844	1.83	1.554	0.416
Cervical Transection - Contusion 60kD	Post Injury	-4.237	1.597	-2.653	0.047
Cervical Transection - Contusion 70kD	Post Injury	-0.343	1.721	-0.199	0.997
Contusion 60kD - Contusion 70kD	Post Injury	3.894	1.921	2.027	0.191
Pyramidotomy - Cervical Transection	Post Rehab	12.123	2.237	5.418	< .001
Pyramidotomy - Contusion 60kD	Post Rehab	3.929	2.523	1.557	0.411
Pyramidotomy - Contusion 70kD	Post Rehab	12.5	2.828	4.42	< .001
Cervical Transection - Contusion 60kD	Post Rehab	-8.194	2.125	-3.856	0.002
Cervical Transection - Contusion 70kD	Post Rehab	0.377	2.48	0.152	0.999
Contusion 60kD - Contusion 70kD	Post Rehab	8.571	2.74	3.128	0.014
% Retrieved -- Question: Does each injury group change over time? (Holm-adjusted)
Comparison	Injury_type	Estimate	SE	95% CI Lower	95% CI Upper	t ratio	Adjusted p
Baseline_to_PostInjury	Pyramidotomy	-12.399	2.587	-18.827	-5.971	-4.793	< .001
PostInjury_to_PostRehab	Pyramidotomy	9.309	2.063	4.186	14.432	4.512	< .001
Baseline_to_PostRehab	Pyramidotomy	-3.09	3.121	-10.806	4.625	-0.99	0.327
Baseline_to_PostInjury	Cervical Transection	-21.447	1.879	-26.064	-16.829	-11.414	< .001
PostInjury_to_PostRehab	Cervical Transection	0.373	1.51	-3.334	4.081	0.247	0.805
Baseline_to_PostRehab	Cervical Transection	-21.073	2.146	-26.36	-15.787	-9.818	< .001
Baseline_to_PostInjury	Contusion 60kD	-18.854	2.588	-25.219	-12.489	-7.287	< .001
PostInjury_to_PostRehab	Contusion 60kD	4.33	2.044	-0.7	9.361	2.119	0.038
Baseline_to_PostRehab	Contusion 60kD	-14.524	2.963	-21.826	-7.222	-4.902	< .001
Baseline_to_PostInjury	Contusion 70kD	-30.116	3.148	-37.883	-22.349	-9.565	< .001
PostInjury_to_PostRehab	Contusion 70kD	-0.347	2.449	-6.404	5.709	-0.142	0.888
Baseline_to_PostRehab	Contusion 70kD	-30.463	3.695	-39.57	-21.356	-8.244	< .001
% Retrieved -- Question: Phase x injury group interaction (omnibus test)
Effect	Num df	Den df	F	Adjusted p
Phase_new:Injury_type	6	61.2942	6.522	< .001
% Retrieved -- Question: Difference in change between injury groups (Holm-adjusted)
contrast1	Comparison	Estimate	SE	95% CI Lower	95% CI Upper	t ratio	Adjusted p
Pyramidotomy - Cervical Transection	Baseline_to_PostInjury	9.048	3.197	0.274	17.821	2.83	0.033
Pyramidotomy - Contusion 60kD	Baseline_to_PostInjury	6.455	3.659	-3.571	16.481	1.764	0.167
Pyramidotomy - Contusion 70kD	Baseline_to_PostInjury	17.717	4.075	6.54	28.894	4.348	< .001
Cervical Transection - Contusion 60kD	Baseline_to_PostInjury	-2.592	3.198	-11.302	6.117	-0.811	0.421
Cervical Transection - Contusion 70kD	Baseline_to_PostInjury	8.669	3.667	-1.342	18.681	2.364	0.064
Contusion 60kD - Contusion 70kD	Baseline_to_PostInjury	11.262	4.075	0.136	22.387	2.763	0.033
Pyramidotomy - Cervical Transection	PostInjury_to_PostRehab	8.935	2.557	1.926	15.944	3.495	0.006
Pyramidotomy - Contusion 60kD	PostInjury_to_PostRehab	4.978	2.904	-2.98	12.936	1.714	0.369
Pyramidotomy - Contusion 70kD	PostInjury_to_PostRehab	9.656	3.202	0.859	18.453	3.016	0.020
Cervical Transection - Contusion 60kD	PostInjury_to_PostRehab	-3.957	2.541	-10.878	2.964	-1.557	0.373
Cervical Transection - Contusion 70kD	PostInjury_to_PostRehab	0.721	2.877	-7.148	8.59	0.251	0.803
Contusion 60kD - Contusion 70kD	PostInjury_to_PostRehab	4.678	3.189	-4.048	13.403	1.467	0.373
Pyramidotomy - Cervical Transection	Baseline_to_PostRehab	17.983	3.788	7.617	28.349	4.748	< .001
Pyramidotomy - Contusion 60kD	Baseline_to_PostRehab	11.434	4.303	-0.34	23.207	2.657	0.031
Pyramidotomy - Contusion 70kD	Baseline_to_PostRehab	27.373	4.837	14.145	40.6	5.659	< .001
Cervical Transection - Contusion 60kD	Baseline_to_PostRehab	-6.549	3.658	-16.537	3.439	-1.79	0.079
Cervical Transection - Contusion 70kD	Baseline_to_PostRehab	9.39	4.273	-2.277	21.057	2.197	0.064
Contusion 60kD - Contusion 70kD	Baseline_to_PostRehab	15.939	4.736	3.006	28.873	3.365	0.005

### Sheet: Contacted
% Contacted -- Questions: Do the four injury groups differ at each phase? (Tukey-adjusted)
Comparison	Phase_new	Estimate	SE	t ratio	Adjusted p
Pyramidotomy - Cervical Transection	Final Training	-3.742	6.12	-0.611	0.928
Pyramidotomy - Contusion 60kD	Final Training	3.522	6.991	0.504	0.958
Pyramidotomy - Contusion 70kD	Final Training	-11.273	7.876	-1.431	0.486
Cervical Transection - Contusion 60kD	Final Training	7.264	5.999	1.211	0.622
Cervical Transection - Contusion 70kD	Final Training	-7.531	7.011	-1.074	0.706
Contusion 60kD - Contusion 70kD	Final Training	-14.795	7.782	-1.901	0.238
Pyramidotomy - Cervical Transection	Post Injury	25.945	6.72	3.861	0.002
Pyramidotomy - Contusion 60kD	Post Injury	4.504	7.651	0.589	0.935
Pyramidotomy - Contusion 70kD	Post Injury	25.496	8.476	3.008	0.020
Cervical Transection - Contusion 60kD	Post Injury	-21.442	6.593	-3.252	0.010
Cervical Transection - Contusion 70kD	Post Injury	-0.449	7.535	-0.06	1.000
Contusion 60kD - Contusion 70kD	Post Injury	20.992	8.376	2.506	0.070
Pyramidotomy - Cervical Transection	Post Rehab	64.237	8.944	7.182	< .001
Pyramidotomy - Contusion 60kD	Post Rehab	12.485	10.121	1.234	0.608
Pyramidotomy - Contusion 70kD	Post Rehab	78.368	11.345	6.908	< .001
Cervical Transection - Contusion 60kD	Post Rehab	-51.751	8.492	-6.094	< .001
Cervical Transection - Contusion 70kD	Post Rehab	14.132	9.919	1.425	0.489
Contusion 60kD - Contusion 70kD	Post Rehab	65.883	10.992	5.994	< .001
% Contacted -- Questions: Does each injury group change over time? (Holm-adjusted)
Comparison	Injury_type	Estimate	SE	95% CI Lower	95% CI Upper	t ratio	Adjusted p
Baseline_to_PostInjury	Pyramidotomy	-59.747	6.651	-76.246	-43.249	-8.983	< .001
PostInjury_to_PostRehab	Pyramidotomy	51.241	7.277	33.243	69.238	7.041	< .001
Baseline_to_PostRehab	Pyramidotomy	-8.507	9.053	-30.864	13.85	-0.94	0.352
Baseline_to_PostInjury	Cervical Transection	-89.435	4.735	-101.083	-77.787	-18.889	< .001
PostInjury_to_PostRehab	Cervical Transection	12.949	5.052	0.516	25.383	2.563	0.013
Baseline_to_PostRehab	Cervical Transection	-76.486	6.153	-91.645	-61.326	-12.431	< .001
Baseline_to_PostInjury	Contusion 60kD	-60.729	6.531	-76.808	-44.65	-9.298	< .001
PostInjury_to_PostRehab	Contusion 60kD	43.259	6.928	26.184	60.334	6.244	< .001
Baseline_to_PostRehab	Contusion 60kD	-17.47	8.507	-38.441	3.501	-2.054	0.045
Baseline_to_PostInjury	Contusion 70kD	-96.516	7.992	-116.236	-76.797	-12.077	< .001
PostInjury_to_PostRehab	Contusion 70kD	-1.632	8.496	-22.614	19.35	-0.192	0.848
Baseline_to_PostRehab	Contusion 70kD	-98.148	10.611	-124.304	-71.992	-9.25	< .001
% Contacted -- Question: Phase x injury group interaction (omnibus test)
Effect	Num df	Den df	F	Adjusted p
Phase_new:Injury_type	6	58.3031	12.427	< .001
% Contacted -- Question: Difference in change between injury groups (Holm-adjusted)
contrast1	Comparison	Estimate	SE	95% CI Lower	95% CI Upper	t ratio	Adjusted p
Pyramidotomy - Cervical Transection	Baseline_to_PostInjury	29.687	8.164	7.299	52.076	3.636	0.004
Pyramidotomy - Contusion 60kD	Baseline_to_PostInjury	0.982	9.322	-24.553	26.516	0.105	0.917
Pyramidotomy - Contusion 70kD	Baseline_to_PostInjury	36.769	10.398	8.266	65.272	3.536	0.004
Cervical Transection - Contusion 60kD	Baseline_to_PostInjury	-28.706	8.067	-50.698	-6.713	-3.558	0.004
Cervical Transection - Contusion 70kD	Baseline_to_PostInjury	7.081	9.289	-18.296	32.458	0.762	0.898
Contusion 60kD - Contusion 70kD	Baseline_to_PostInjury	35.787	10.321	7.595	63.979	3.467	0.004
Pyramidotomy - Cervical Transection	PostInjury_to_PostRehab	38.291	8.859	14.048	62.535	4.322	< .001
Pyramidotomy - Contusion 60kD	PostInjury_to_PostRehab	7.982	10.048	-19.513	35.477	0.794	0.430
Pyramidotomy - Contusion 70kD	PostInjury_to_PostRehab	52.872	11.187	22.229	83.515	4.726	< .001
Cervical Transection - Contusion 60kD	PostInjury_to_PostRehab	-30.31	8.574	-53.71	-6.91	-3.535	0.002
Cervical Transection - Contusion 70kD	PostInjury_to_PostRehab	14.581	9.885	-12.447	41.609	1.475	0.291
Contusion 60kD - Contusion 70kD	PostInjury_to_PostRehab	44.891	10.963	14.912	74.87	4.095	< .001
Pyramidotomy - Cervical Transection	Baseline_to_PostRehab	67.979	10.946	38.043	97.914	6.21	< .001
Pyramidotomy - Contusion 60kD	Baseline_to_PostRehab	8.963	12.423	-25.007	42.933	0.721	0.474
Pyramidotomy - Contusion 70kD	Baseline_to_PostRehab	89.641	13.948	51.511	127.772	6.427	< .001
Cervical Transection - Contusion 60kD	Baseline_to_PostRehab	-59.016	10.499	-87.686	-30.345	-5.621	< .001
Cervical Transection - Contusion 70kD	Baseline_to_PostRehab	21.662	12.265	-11.834	55.158	1.766	0.165
Contusion 60kD - Contusion 70kD	Baseline_to_PostRehab	80.678	13.6	43.532	117.824	5.932	< .001

### Sheet: Attention
Attention - Question: Do the four injury groups differ at each phase? (Tukey-adjusted)
Comparison	Phase_new	Estimate	SE	t ratio	Adjusted p
Pyramidotomy - Cervical Transection	Final Training	0.03	0.048	0.627	0.923
Pyramidotomy - Contusion 60kD	Final Training	0.179	0.054	3.282	0.009
Pyramidotomy - Contusion 70kD	Final Training	0.014	0.061	0.224	0.996
Cervical Transection - Contusion 60kD	Final Training	0.149	0.046	3.225	0.011
Cervical Transection - Contusion 70kD	Final Training	-0.016	0.054	-0.302	0.990
Contusion 60kD - Contusion 70kD	Final Training	-0.165	0.06	-2.758	0.038
Pyramidotomy - Cervical Transection	Post Injury	0.044	0.027	1.617	0.378
Pyramidotomy - Contusion 60kD	Post Injury	0.036	0.031	1.17	0.648
Pyramidotomy - Contusion 70kD	Post Injury	0.059	0.034	1.722	0.323
Cervical Transection - Contusion 60kD	Post Injury	-0.008	0.027	-0.28	0.992
Cervical Transection - Contusion 70kD	Post Injury	0.015	0.031	0.481	0.963
Contusion 60kD - Contusion 70kD	Post Injury	0.022	0.034	0.656	0.913
Pyramidotomy - Cervical Transection	Post Rehab	0.174	0.048	3.606	0.004
Pyramidotomy - Contusion 60kD	Post Rehab	0.16	0.055	2.94	0.024
Pyramidotomy - Contusion 70kD	Post Rehab	0.275	0.061	4.505	< .001
Cervical Transection - Contusion 60kD	Post Rehab	-0.013	0.046	-0.293	0.991
Cervical Transection - Contusion 70kD	Post Rehab	0.102	0.053	1.901	0.239
Contusion 60kD - Contusion 70kD	Post Rehab	0.115	0.059	1.942	0.222
Attention - Question: Does each injury group change over time? (Holm-adjusted)
Comparison	Injury_type	Estimate	SE	95% CI Lower	95% CI Upper	t ratio	Adjusted p
Baseline_to_PostInjury	Pyramidotomy	-0.257	0.047	-0.372	-0.141	-5.501	< .001
PostInjury_to_PostRehab	Pyramidotomy	0.238	0.046	0.124	0.352	5.145	< .001
Baseline_to_PostRehab	Pyramidotomy	-0.019	0.053	-0.151	0.113	-0.349	0.728
Baseline_to_PostInjury	Cervical Transection	-0.27	0.032	-0.35	-0.191	-8.372	< .001
PostInjury_to_PostRehab	Cervical Transection	0.108	0.032	0.03	0.186	3.404	0.001
Baseline_to_PostRehab	Cervical Transection	-0.162	0.036	-0.252	-0.073	-4.488	< .001
Baseline_to_PostInjury	Contusion 60kD	-0.114	0.045	-0.224	-0.004	-2.553	0.035
PostInjury_to_PostRehab	Contusion 60kD	0.114	0.044	0.006	0.221	2.606	0.035
Baseline_to_PostRehab	Contusion 60kD	0	0.05	-0.124	0.123	-0.006	0.995
Baseline_to_PostInjury	Contusion 70kD	-0.301	0.055	-0.437	-0.166	-5.47	< .001
PostInjury_to_PostRehab	Contusion 70kD	0.021	0.054	-0.112	0.154	0.391	0.697
Baseline_to_PostRehab	Contusion 70kD	-0.28	0.062	-0.434	-0.126	-4.489	< .001
Attention AI -- Question: Phase x injury group interaction (omnibus test)
Effect	Num df	Den df	F	Adjusted p
Phase_new:Injury_type	6	56.5881	3.976	0.002
Attention AI -- Question: Difference in change between injury groups (Holm-adjusted)
contrast1	Comparison	Estimate	SE	95% CI Lower	95% CI Upper	t ratio	Adjusted p
Pyramidotomy - Cervical Transection	Baseline_to_PostInjury	0.014	0.057	-0.142	0.169	0.243	1
Pyramidotomy - Contusion 60kD	Baseline_to_PostInjury	-0.143	0.065	-0.319	0.034	-2.207	0.126
Pyramidotomy - Contusion 70kD	Baseline_to_PostInjury	0.045	0.072	-0.153	0.242	0.621	1
Cervical Transection - Contusion 60kD	Baseline_to_PostInjury	-0.156	0.055	-0.307	-0.006	-2.836	0.037
Cervical Transection - Contusion 70kD	Baseline_to_PostInjury	0.031	0.064	-0.143	0.206	0.486	1
Contusion 60kD - Contusion 70kD	Baseline_to_PostInjury	0.187	0.071	-0.006	0.381	2.641	0.053
Pyramidotomy - Cervical Transection	PostInjury_to_PostRehab	0.13	0.056	-0.023	0.283	2.318	0.121
Pyramidotomy - Contusion 60kD	PostInjury_to_PostRehab	0.124	0.064	-0.05	0.298	1.953	0.223
Pyramidotomy - Contusion 70kD	PostInjury_to_PostRehab	0.217	0.071	0.023	0.411	3.057	0.021
Cervical Transection - Contusion 60kD	PostInjury_to_PostRehab	-0.006	0.054	-0.153	0.141	-0.108	0.915
Cervical Transection - Contusion 70kD	PostInjury_to_PostRehab	0.087	0.062	-0.084	0.258	1.391	0.508
Contusion 60kD - Contusion 70kD	PostInjury_to_PostRehab	0.093	0.069	-0.097	0.282	1.338	0.508
Pyramidotomy - Cervical Transection	Baseline_to_PostRehab	0.144	0.065	-0.033	0.32	2.227	0.09
Pyramidotomy - Contusion 60kD	Baseline_to_PostRehab	-0.018	0.073	-0.219	0.182	-0.251	0.803
Pyramidotomy - Contusion 70kD	Baseline_to_PostRehab	0.262	0.082	0.037	0.486	3.183	0.012
Cervical Transection - Contusion 60kD	Baseline_to_PostRehab	-0.162	0.062	-0.331	0.007	-2.624	0.044
Cervical Transection - Contusion 70kD	Baseline_to_PostRehab	0.118	0.072	-0.079	0.315	1.634	0.215
Contusion 60kD - Contusion 70kD	Baseline_to_PostRehab	0.28	0.08	0.061	0.499	3.498	0.005
