## Supplemental Table 5 for "Automated, high-throughput kinematic analysis of skilled reaching in rodent models of neurological injury"

### Sheet: README
Swipe Outcomes: Post-Hoc Analysis (from Russel)
Source: Session_Swipe_posthoc_report_09.04.26.html -- values copied exactly as reported.
Analysis Overview
This report presents post-hoc results for six swipe-related outcomes measured across four injury groups and three study phases.
The three phases are:
Baseline: Final Training
Post Injury: Immediate/Post-Injury period
Post Rehab: Post-Rehabilitation period
The four injury groups are:
Pyramidotomy
Cervical Transection
Contusion 60kD
Contusion 70kD
For each outcome, a linear mixed-effects model was used to evaluate injury group, phase, and their interaction while accounting for repeated observations within subject. Estimated marginal means and prespecified contrasts were then used to address the seven questions of interest.
1.0.1 How to read the results
For between-group comparisons , the estimate represents the difference between the two injury groups listed in the comparison.
For within-group changes , estimates are calculated as later phase minus earlier phase . Thus, a positive estimate indicates an increase and a negative estimate indicates a decrease.
For group-by-time post-hoc comparisons , the estimate represents the difference in change between two injury groups. These tests address whether the groups followed different trajectories over a specified interval.
Pairwise comparisons among injury groups use Tukey adjustment. Planned temporal contrasts and comparisons of changes between injury groups use Holm adjustment.
TABS
One tab per outcome: its four tables stacked, each under a title row.
Q1-3_all / Q4-6_all / Q7_interaction_all / Q7_change_diff_all: the same table for all six outcomes, with an Outcome column.

### Sheet: Swipe Length
Swipe Length -- Question: Do the four injury groups differ at each phase? (Tukey-adjusted)
Comparison	Phase_new	Estimate	SE	z.ratio	Adjusted p
Pyramidotomy - Cervical Transection	Final Training	4.132	1.952	2.11659	0.148
Pyramidotomy - Contusion 60kD	Final Training	8.052	1.963	4.10207	< .001
Pyramidotomy - Contusion 70kD	Final Training	5.315	2.188	2.42887	0.072
Cervical Transection - Contusion 60kD	Final Training	3.921	1.887	2.07787	0.160
Cervical Transection - Contusion 70kD	Final Training	1.183	2.12	0.558143	0.944
Contusion 60kD - Contusion 70kD	Final Training	-2.737	2.13	-1.28491	0.573
Pyramidotomy - Cervical Transection	Post Injury	2.17	2.045	1.06117	0.713
Pyramidotomy - Contusion 60kD	Post Injury	-1.336	2.031	-0.657729	0.913
Pyramidotomy - Contusion 70kD	Post Injury	4.734	2.343	2.02023	0.180
Cervical Transection - Contusion 60kD	Post Injury	-3.506	1.994	-1.75842	0.294
Cervical Transection - Contusion 70kD	Post Injury	2.565	2.311	1.10975	0.684
Contusion 60kD - Contusion 70kD	Post Injury	6.07	2.299	2.64028	0.041
Pyramidotomy - Cervical Transection	Post Rehab	4.047	2.238	1.80859	0.269
Pyramidotomy - Contusion 60kD	Post Rehab	1.155	2.121	0.544243	0.948
Pyramidotomy - Contusion 70kD	Post Rehab	5.882	3.172	1.85425	0.248
Cervical Transection - Contusion 60kD	Post Rehab	-2.893	2.17	-1.33285	0.542
Cervical Transection - Contusion 70kD	Post Rehab	1.835	3.205	0.572551	0.940
Contusion 60kD - Contusion 70kD	Post Rehab	4.728	3.125	1.51283	0.430
Swipe Length -- Question: Does each injury group change over time? (Holm-adjusted)
Comparison	Injury_Type	Estimate	SE	asymp.LCL	asymp.UCL	z.ratio	Adjusted p
Baseline_to_PostInjury	Pyramidotomy	-11.723	1.759	-15.9331	-7.51237	-6.66544	< .001
PostInjury_to_PostRehab	Pyramidotomy	4.372	1.757	0.165455	8.57787	2.48815	0.013
Baseline_to_PostRehab	Pyramidotomy	-7.351	1.707	-11.4366	-3.26556	-4.30749	< .001
Baseline_to_PostInjury	Cervical Transection	-9.761	1.676	-13.774	-5.74804	-5.82305	< .001
PostInjury_to_PostRehab	Cervical Transection	2.494	1.836	-1.90154	6.89006	1.35839	0.174
Baseline_to_PostRehab	Cervical Transection	-7.267	1.746	-11.4471	-3.08632	-4.16141	< .001
Baseline_to_PostInjury	Contusion 60kD	-2.334	1.672	-6.3366	1.66801	-1.39626	0.488
PostInjury_to_PostRehab	Contusion 60kD	1.881	1.671	-2.1202	5.8823	1.12545	0.521
Baseline_to_PostRehab	Contusion 60kD	-0.453	1.608	-4.30275	3.39625	-0.281873	0.778
Baseline_to_PostInjury	Contusion 70kD	-11.142	2.136	-16.2565	-6.02787	-5.21559	< .001
PostInjury_to_PostRehab	Contusion 70kD	3.224	3.007	-3.97439	10.4219	1.07217	0.284
Baseline_to_PostRehab	Contusion 70kD	-7.918	2.89	-14.8365	-1.00038	-2.74016	0.012
Swipe Length -- Question: Phase x injury group interaction (omnibus test)
Effect	Num df	Den df	F	Adjusted p
Phase_new:Injury_Type	6	52.4713	3.71	0.004
Swipe Length -- Question: Difference in change between injury groups (Holm-adjusted)
contrast1	Comparison	Estimate	SE	asymp.LCL	asymp.UCL	z.ratio	Adjusted p
Pyramidotomy - Cervical Transection	Baseline_to_PostInjury	-1.962	2.43	-8.3717	4.4482	-0.807431	1.000
Pyramidotomy - Contusion 60kD	Baseline_to_PostInjury	-9.388	2.427	-15.7903	-2.98659	-3.86905	< .001
Pyramidotomy - Contusion 70kD	Baseline_to_PostInjury	-0.581	2.767	-7.88096	6.71986	-0.209803	1.000
Cervical Transection - Contusion 60kD	Baseline_to_PostInjury	-7.427	2.367	-13.6727	-1.18073	-3.13699	0.007
Cervical Transection - Contusion 70kD	Baseline_to_PostInjury	1.381	2.715	-5.78291	8.54529	0.50864	1.000
Contusion 60kD - Contusion 70kD	Baseline_to_PostInjury	8.808	2.713	1.65103	15.9648	3.24688	0.006
Pyramidotomy - Cervical Transection	PostInjury_to_PostRehab	1.877	2.541	-4.82742	8.58222	0.738732	1.000
Pyramidotomy - Contusion 60kD	PostInjury_to_PostRehab	2.491	2.425	-3.90711	8.88834	1.02707	1.000
Pyramidotomy - Contusion 70kD	PostInjury_to_PostRehab	1.148	3.482	-8.03981	10.3356	0.329618	1.000
Cervical Transection - Contusion 60kD	PostInjury_to_PostRehab	0.613	2.483	-5.93748	7.16391	0.246969	1.000
Cervical Transection - Contusion 70kD	PostInjury_to_PostRehab	-0.73	3.523	-10.0244	8.56536	-0.207064	1.000
Contusion 60kD - Contusion 70kD	PostInjury_to_PostRehab	-1.343	3.44	-10.4186	7.73311	-0.390317	1.000
Pyramidotomy - Cervical Transection	Baseline_to_PostRehab	-0.084	2.442	-6.52607	6.35737	-0.0345446	1.000
Pyramidotomy - Contusion 60kD	Baseline_to_PostRehab	-6.898	2.345	-13.084	-0.711663	-2.94177	0.020
Pyramidotomy - Contusion 70kD	Baseline_to_PostRehab	0.567	3.356	-8.28682	9.4215	0.169049	1.000
Cervical Transection - Contusion 60kD	Baseline_to_PostRehab	-6.813	2.374	-13.0762	-0.550793	-2.87029	0.021
Cervical Transection - Contusion 70kD	Baseline_to_PostRehab	0.652	3.376	-8.25611	9.55948	0.193012	1.000
Contusion 60kD - Contusion 70kD	Baseline_to_PostRehab	7.465	3.307	-1.25961	16.1899	2.25737	0.096

### Sheet: Swipe Area
Swipe Area -- Questions: Do the four injury groups differ at each phase? (Tukey-adjusted)
Comparison	Phase_new	Estimate	SE	z.ratio	Adjusted p
Pyramidotomy - Cervical Transection	Final Training	88.291	24.311	3.63171	0.002
Pyramidotomy - Contusion 60kD	Final Training	132.382	24.464	5.41121	< .001
Pyramidotomy - Contusion 70kD	Final Training	124.104	27.254	4.55357	< .001
Cervical Transection - Contusion 60kD	Final Training	44.091	23.518	1.87475	0.239
Cervical Transection - Contusion 70kD	Final Training	35.813	26.408	1.35613	0.527
Contusion 60kD - Contusion 70kD	Final Training	-8.278	26.549	-0.311791	0.990
Pyramidotomy - Cervical Transection	Post Injury	33.781	17.02	1.98485	0.194
Pyramidotomy - Contusion 60kD	Post Injury	-19.669	16.934	-1.1615	0.651
Pyramidotomy - Contusion 70kD	Post Injury	49.902	20.199	2.47049	0.065
Cervical Transection - Contusion 60kD	Post Injury	-53.45	16.84	-3.17404	0.008
Cervical Transection - Contusion 70kD	Post Injury	16.12	20.12	0.801196	0.854
Contusion 60kD - Contusion 70kD	Post Injury	69.57	20.048	3.47021	0.003
Pyramidotomy - Cervical Transection	Post Rehab	54.173	21.776	2.48774	0.062
Pyramidotomy - Contusion 60kD	Post Rehab	19.94	20.658	0.965249	0.769
Pyramidotomy - Contusion 70kD	Post Rehab	113.877	33.585	3.39069	0.004
Cervical Transection - Contusion 60kD	Post Rehab	-34.233	21.172	-1.61691	0.369
Cervical Transection - Contusion 70kD	Post Rehab	59.703	33.903	1.76098	0.292
Contusion 60kD - Contusion 70kD	Post Rehab	93.936	33.197	2.8297	0.024
Swipe Area -- Questions: Does each injury group change over time? (Holm-adjusted)
Comparison	Injury_Type	Estimate	SE	asymp.LCL	asymp.UCL	z.ratio	Adjusted p
Baseline_to_PostInjury	Pyramidotomy	-172.183	19.658	-219.244	-125.121	-8.75877	< .001
PostInjury_to_PostRehab	Pyramidotomy	49.169	13.647	16.4977	81.8399	3.60285	< .001
Baseline_to_PostRehab	Pyramidotomy	-123.014	22.937	-177.924	-68.1034	-5.36314	< .001
Baseline_to_PostInjury	Cervical Transection	-117.673	18.683	-162.4	-72.9466	-6.29844	< .001
PostInjury_to_PostRehab	Cervical Transection	28.777	15.309	-7.87341	65.4273	1.87969	0.060
Baseline_to_PostRehab	Cervical Transection	-88.896	22.468	-142.684	-35.1081	-3.95656	< .001
Baseline_to_PostInjury	Contusion 60kD	-20.132	18.786	-65.1045	24.8403	-1.07168	0.852
PostInjury_to_PostRehab	Contusion 60kD	9.56	13.418	-22.562	41.6818	0.712482	0.952
Baseline_to_PostRehab	Contusion 60kD	-10.572	21.561	-62.1886	41.0441	-0.490343	0.952
Baseline_to_PostInjury	Contusion 70kD	-97.98	24.123	-155.73	-40.2306	-4.06171	< .001
PostInjury_to_PostRehab	Contusion 70kD	-14.806	30.316	-87.3823	57.7702	-0.488389	0.625
Baseline_to_PostRehab	Contusion 70kD	-112.786	36.077	-199.154	-26.4186	-3.12626	0.004
Swipe Area -- Question: Phase x injury group interaction (omnibus test)
Effect	Num df	Den df	F	Adjusted p
Phase_new:Injury_Type	6	50.548	6.099	< .001
Swipe Area -- Question: Difference in change between injury groups (Holm-adjusted)
contrast1	Comparison	Estimate	SE	asymp.LCL	asymp.UCL	z.ratio	Adjusted p
Pyramidotomy - Cervical Transection	Baseline_to_PostInjury	-54.509	27.12	-126.059	17.0404	-2.00993	0.089
Pyramidotomy - Contusion 60kD	Baseline_to_PostInjury	-152.05	27.191	-223.787	-80.3137	-5.59195	< .001
Pyramidotomy - Contusion 70kD	Baseline_to_PostInjury	-74.202	31.119	-156.301	7.89656	-2.3845	0.051
Cervical Transection - Contusion 60kD	Baseline_to_PostInjury	-97.541	26.494	-167.44	-27.6421	-3.68158	0.001
Cervical Transection - Contusion 70kD	Baseline_to_PostInjury	-19.693	30.512	-100.191	60.8051	-0.645416	0.519
Contusion 60kD - Contusion 70kD	Baseline_to_PostInjury	77.848	30.575	-2.8158	158.512	2.54616	0.044
Pyramidotomy - Cervical Transection	PostInjury_to_PostRehab	20.392	20.509	-33.7164	74.5002	0.994285	0.960
Pyramidotomy - Contusion 60kD	PostInjury_to_PostRehab	39.609	19.139	-10.8834	90.1012	2.06959	0.231
Pyramidotomy - Contusion 70kD	PostInjury_to_PostRehab	63.975	33.246	-23.7373	151.687	1.92427	0.272
Cervical Transection - Contusion 60kD	PostInjury_to_PostRehab	19.217	20.357	-34.4904	72.9244	0.943993	0.960
Cervical Transection - Contusion 70kD	PostInjury_to_PostRehab	43.583	33.962	-46.0186	133.185	1.28327	0.798
Contusion 60kD - Contusion 70kD	PostInjury_to_PostRehab	24.366	33.153	-63.0995	111.832	0.734961	0.960
Pyramidotomy - Cervical Transection	Baseline_to_PostRehab	-34.118	32.108	-118.826	50.5912	-1.06259	0.864
Pyramidotomy - Contusion 60kD	Baseline_to_PostRehab	-112.442	31.48	-195.493	-29.39	-3.57187	0.002
Pyramidotomy - Contusion 70kD	Baseline_to_PostRehab	-10.227	42.751	-123.016	102.561	-0.239229	1.000
Cervical Transection - Contusion 60kD	Baseline_to_PostRehab	-78.324	31.14	-160.479	3.83076	-2.51524	0.059
Cervical Transection - Contusion 70kD	Baseline_to_PostRehab	23.89	42.501	-88.2394	136.02	0.562105	1.000
Contusion 60kD - Contusion 70kD	Baseline_to_PostRehab	102.214	42.029	-8.66879	213.097	2.432	0.060

### Sheet: Swipe Speed
Path Over Frames -- Questions: Do the four injury groups differ at each phase? (Tukey-adjusted)
Comparison	Phase_new	Estimate	SE	z.ratio	Adjusted p
Pyramidotomy - Cervical Transection	Final Training	0.177	0.21	0.844308	0.833
Pyramidotomy - Contusion 60kD	Final Training	0.5	0.212	2.36052	0.085
Pyramidotomy - Contusion 70kD	Final Training	0.217	0.235	0.924724	0.792
Cervical Transection - Contusion 60kD	Final Training	0.322	0.203	1.58478	0.387
Cervical Transection - Contusion 70kD	Final Training	0.04	0.228	0.177165	0.998
Contusion 60kD - Contusion 70kD	Final Training	-0.282	0.23	-1.22885	0.608
Pyramidotomy - Cervical Transection	Post Injury	0.623	0.302	2.06493	0.165
Pyramidotomy - Contusion 60kD	Post Injury	-0.731	0.3	-2.4339	0.071
Pyramidotomy - Contusion 70kD	Post Injury	0.963	0.346	2.77868	0.028
Cervical Transection - Contusion 60kD	Post Injury	-1.354	0.294	-4.6027	< .001
Cervical Transection - Contusion 70kD	Post Injury	0.34	0.341	0.995159	0.752
Contusion 60kD - Contusion 70kD	Post Injury	1.694	0.34	4.98305	< .001
Pyramidotomy - Cervical Transection	Post Rehab	0.783	0.345	2.27161	0.105
Pyramidotomy - Contusion 60kD	Post Rehab	0.068	0.33	0.207204	0.997
Pyramidotomy - Contusion 70kD	Post Rehab	1.986	0.48	4.13793	< .001
Cervical Transection - Contusion 60kD	Post Rehab	-0.715	0.334	-2.14032	0.140
Cervical Transection - Contusion 70kD	Post Rehab	1.203	0.483	2.49214	0.061
Contusion 60kD - Contusion 70kD	Post Rehab	1.918	0.472	4.0606	< .001
Path Over Frames -- Question: Does each injury group change over time? (Holm-adjusted)
Comparison	Injury_Type	Estimate	SE	asymp.LCL	asymp.UCL	z.ratio	Adjusted p
Baseline_to_PostInjury	Pyramidotomy	-1.582	0.246	-2.17119	-0.992248	-6.42373	< .001
PostInjury_to_PostRehab	Pyramidotomy	0.99	0.212	0.481963	1.49732	4.6667	< .001
Baseline_to_PostRehab	Pyramidotomy	-0.592	0.255	-1.20241	0.0182497	-2.3224	0.020
Baseline_to_PostInjury	Cervical Transection	-2.028	0.235	-2.59	-1.46579	-8.63671	< .001
PostInjury_to_PostRehab	Cervical Transection	0.83	0.231	0.27707	1.38241	3.59415	< .001
Baseline_to_PostRehab	Cervical Transection	-1.198	0.258	-1.81617	-0.580126	-4.64116	< .001
Baseline_to_PostInjury	Contusion 60kD	-0.351	0.234	-0.912797	0.209941	-1.49868	0.402
PostInjury_to_PostRehab	Contusion 60kD	0.191	0.204	-0.298099	0.679107	0.933401	0.701
Baseline_to_PostRehab	Contusion 60kD	-0.161	0.24	-0.735043	0.413194	-0.671028	0.701
Baseline_to_PostInjury	Contusion 70kD	-2.327	0.301	-3.04715	-1.60711	-7.73744	< .001
PostInjury_to_PostRehab	Contusion 70kD	-0.034	0.407	-1.00681	0.93977	-0.0824491	0.934
Baseline_to_PostRehab	Contusion 70kD	-2.361	0.426	-3.3804	-1.3409	-5.54191	< .001
Path Over Frames -- Question: Phase x injury group interaction (omnibus test)
Effect	Num df	Den df	F	Adjusted p
Phase_new:Injury_Type	6	53.7647	7.722	< .001
Path Over Frames -- Question: Difference in change between injury groups (Holm-adjusted)
contrast1	Comparison	Estimate	SE	asymp.LCL	asymp.UCL	z.ratio	Adjusted p
Pyramidotomy - Cervical Transection	Baseline_to_PostInjury	0.446	0.34	-0.451458	1.3438	1.31136	0.379
Pyramidotomy - Contusion 60kD	Baseline_to_PostInjury	-1.23	0.34	-2.12736	-0.333222	-3.61825	0.001
Pyramidotomy - Contusion 70kD	Baseline_to_PostInjury	0.745	0.389	-0.280081	1.7709	1.9177	0.165
Cervical Transection - Contusion 60kD	Baseline_to_PostInjury	-1.676	0.332	-2.55194	-0.800987	-5.05204	< .001
Cervical Transection - Contusion 70kD	Baseline_to_PostInjury	0.299	0.382	-0.707418	1.30589	0.784248	0.433
Contusion 60kD - Contusion 70kD	Baseline_to_PostInjury	1.976	0.381	0.969545	2.98186	5.18051	< .001
Pyramidotomy - Cervical Transection	PostInjury_to_PostRehab	0.16	0.313	-0.667133	0.986928	0.51008	1.000
Pyramidotomy - Contusion 60kD	PostInjury_to_PostRehab	0.799	0.294	0.0226336	1.57564	2.71516	0.040
Pyramidotomy - Contusion 70kD	PostInjury_to_PostRehab	1.023	0.459	-0.18659	2.23291	2.23134	0.128
Cervical Transection - Contusion 60kD	PostInjury_to_PostRehab	0.639	0.308	-0.173719	1.4522	2.07449	0.152
Cervical Transection - Contusion 70kD	PostInjury_to_PostRehab	0.863	0.468	-0.370204	2.09673	1.84643	0.194
Contusion 60kD - Contusion 70kD	PostInjury_to_PostRehab	0.224	0.455	-0.976149	1.4242	0.492457	1.000
Pyramidotomy - Cervical Transection	Baseline_to_PostRehab	0.606	0.363	-0.351155	1.56329	1.67042	0.190
Pyramidotomy - Contusion 60kD	Baseline_to_PostRehab	-0.431	0.35	-1.35458	0.492267	-1.23183	0.218
Pyramidotomy - Contusion 70kD	Baseline_to_PostRehab	1.769	0.496	0.458865	3.07828	3.56259	0.002
Cervical Transection - Contusion 60kD	Baseline_to_PostRehab	-1.037	0.352	-1.96684	-0.107608	-2.94365	0.013
Cervical Transection - Contusion 70kD	Baseline_to_PostRehab	1.163	0.498	-0.15158	2.47658	2.33393	0.059
Contusion 60kD - Contusion 70kD	Baseline_to_PostRehab	2.2	0.489	0.91006	3.48939	4.49996	< .001
