## Supplemental Table 6 for "Automated, high-throughput kinematic analysis of skilled reaching in rodent models of neurological injury"

### Sheet: PC1
Do the four injury groups differ at each phase?
Comparison	Phase	Estimate	SE	df	t.ratio	adjusted p
Pyramidotomy - Cervical Transection	Final Training	0.365	0.155	50	2.354	0.113
Pyramidotomy - Contusion 60kD	Final Training	0.491	0.17	50	2.889	0.034
Pyramidotomy - Contusion 70kD	Final Training	0.099	0.216	50	0.462	0.795
Cervical Transection - Contusion 60kD	Final Training	0.126	0.148	50	0.853	0.795
Cervical Transection - Contusion 70kD	Final Training	-0.265	0.199	50	-1.333	0.566
Contusion 60kD - Contusion 70kD	Final Training	-0.391	0.211	50	-1.856	0.277
Pyramidotomy - Cervical Transection	Post Injury	0.884	0.242	50	3.649	0.003
Pyramidotomy - Contusion 60kD	Post Injury	-0.124	0.266	50	-0.466	1
Pyramidotomy - Contusion 70kD	Post Injury	0.966	0.338	50	2.86	0.019
Cervical Transection - Contusion 60kD	Post Injury	-1.008	0.231	50	-4.366	0.0004
Cervical Transection - Contusion 70kD	Post Injury	0.082	0.311	50	0.262	1
Contusion 60kD - Contusion 70kD	Post Injury	1.089	0.329	50	3.307	0.007
Pyramidotomy - Cervical Transection	Post Rehab	1.189	0.252	50	4.722	<0.0001
Pyramidotomy - Contusion 60kD	Post Rehab	0.255	0.276	50	0.925	0.36
Pyramidotomy - Contusion 70kD	Post Rehab	1.913	0.351	50	5.451	<0.0001
Cervical Transection - Contusion 60kD	Post Rehab	-0.934	0.24	50	-3.893	0.001
Cervical Transection - Contusion 70kD	Post Rehab	0.724	0.323	50	2.238	0.059
Contusion 60kD - Contusion 70kD	Post Rehab	1.658	0.342	50	4.84	<0.0001
Does each injury group change over time?
Comparison	Injury Type	Estimate	SE	df	t.ratio	adjusted p
Final Training - Post Injury	Pyramidotomy	1.442	0.211	50	6.829	<0.0001
Final Training - Post Rehab	Pyramidotomy	0.541	0.241	50	2.248	0.029
Post Injury - Post Rehab	Pyramidotomy	-0.901	0.207	50	-4.352	<0.0001
Final Training - Post Injury	Cervical	1.962	0.156	50	12.577	<0.0001
Final Training - Post Rehab	Cervical	1.365	0.178	50	7.686	<0.0001
Post Injury - Post Rehab	Cervical	-0.596	0.153	50	-3.897	0.0003
Final Training - Post Injury	Contusion 60kD	0.828	0.196	50	4.234	0.0003
Final Training - Post Rehab	Contusion 60kD	0.305	0.223	50	1.372	0.176
Post Injury - Post Rehab	Contusion 60kD	-0.522	0.193	50	-2.724	0.018
Final Training - Post Injury	Contusion 70kD	2.308	0.299	50	7.729	<0.0001
Final Training - Post Rehab	Contusion 70kD	2.354	0.34	50	6.919	<0.0001
Post Injury - Post Rehab	Contusion 70kD	0.046	0.293	50	0.157	0.876

### Sheet: PC2
Do the four injury groups differ at each phase?
Comparison	Phase	Estimate	SE	df	t.ratio	adjusted p
Pyramidotomy - Cervical Transection	Final Training	-0.094	0.214	50	-0.439	0.74
Pyramidotomy - Contusion 60kD	Final Training	0.265	0.234	50	1.13	0.74
Pyramidotomy - Contusion 70kD	Final Training	-0.416	0.298	50	-1.395	0.676
Cervical Transection - Contusion 60kD	Final Training	0.359	0.204	50	1.761	0.422
Cervical Transection - Contusion 70kD	Final Training	-0.322	0.274	50	-1.172	0.74
Contusion 60kD - Contusion 70kD	Final Training	-0.681	0.291	50	-2.341	0.14
Pyramidotomy - Cervical Transection	Post Injury	1.06	0.268	50	3.957	0.001
Pyramidotomy - Contusion 60kD	Post Injury	0.557	0.294	50	1.895	0.217
Pyramidotomy - Contusion 70kD	Post Injury	1.125	0.373	50	3.014	0.02
Cervical Transection - Contusion 60kD	Post Injury	-0.503	0.255	50	-1.972	0.217
Cervical Transection - Contusion 70kD	Post Injury	0.065	0.344	50	0.19	0.85
Contusion 60kD - Contusion 70kD	Post Injury	0.569	0.364	50	1.561	0.25
Pyramidotomy - Cervical Transection	Post Rehab	1.206	0.315	50	3.824	0.002
Pyramidotomy - Contusion 60kD	Post Rehab	0.541	0.346	50	1.564	0.124
Pyramidotomy - Contusion 70kD	Post Rehab	2.454	0.439	50	5.584	<0.0001
Cervical Transection - Contusion 60kD	Post Rehab	-0.665	0.3	50	-2.215	0.063
Cervical Transection - Contusion 70kD	Post Rehab	1.248	0.405	50	3.083	0.01
Contusion 60kD - Contusion 70kD	Post Rehab	1.913	0.429	50	4.461	0.0002
Does each injury group change over time?
Comparison	Injury Type	Estimate	SE	df	t.ratio	adjusted p
Final Training - Post Injury	Pyramidotomy	1.227	0.252	50	4.859	<0.0001
Final Training - Post Rehab	Pyramidotomy	0.238	0.317	50	0.749	0.4572
Post Injury - Post Rehab	Pyramidotomy	-0.989	0.3	50	-3.294	0.004
Final Training - Post Injury	Cervical	2.381	0.186	50	12.769	<0.0001
Final Training - Post Rehab	Cervical	1.537	0.234	50	6.565	<0.0001
Post Injury - Post Rehab	Cervical	-0.843	0.222	50	-3.802	0.0004
Final Training - Post Injury	Contusion 60kD	1.519	0.234	50	6.497	<0.0001
Final Training - Post Rehab	Contusion 60kD	0.513	0.294	50	1.749	0.087
Post Injury - Post Rehab	Contusion 60kD	-1.005	0.278	50	-3.615	0.001
Final Training - Post Injury	Contusion 70kD	2.768	0.357	50	7.752	<0.0001
Final Training - Post Rehab	Contusion 70kD	3.107	0.448	50	6.928	<0.0001
Post Injury - Post Rehab	Contusion 70kD	0.339	0.425	50	0.798	0.429
