## Supplemental Table 7 for "Automated, high-throughput kinematic analysis of skilled reaching in rodent models of neurological injury"

### Sheet: Lesion Volume
	Animal_ID	Injury	Lesion volume (mm^3)
	M01	Contusion 60 kdyn	0.0581
	M02	Contusion 60 kdyn	0.0504
	M03	Contusion 60 kdyn	0.0614
	M04	Contusion 60 kdyn	0.0735
	M05	Contusion 60 kdyn	0.0683
	M07	Contusion 60 kdyn	0.0442
	M10	Contusion 60 kdyn	0.0799
	M11	Contusion 60 kdyn	0.0437
	M12	Contusion 60 kdyn	0.0607
	M14	Contusion 60 kdyn	0.0903
	M15	Contusion 60 kdyn	0.0889
	K03	Contusion 70 kdyn	0.0964
	K04	Contusion 70 kdyn	0.0898
	K05	Contusion 70 kdyn	0.0901
	K07	Contusion 70 kdyn
	K08	Contusion 70 kdyn
	K10	Contusion 70 kdyn
	K14	Contusion 70 kdyn
	K15	Contusion 70 kdyn	0.0701
	K16	Contusion 70 kdyn	0.0862
