## Supplemental Table 8 for "Automated, high-throughput kinematic analysis of skilled reaching in rodent models of neurological injury"

### Sheet: LASSO
Table 8. Predictors of retrieval accuracy -- Final LASSO regression model
Rank	Predictor	Beta (standardized)	SE	F	p
1	Path Over Frames	-0.293	0.009	1,044.7	<.001
2	Swipe Area	-0.219	0.009	590.2	<.001
3	Swipe Length	0.177	0.009	357.0	<.001
4	Path Length	0.152	0.011	175.6	<.001
5	Swipe Breadth	-0.049	0.007	55.0	<.001
6	Total Swipes	-0.020	0.003	48.6	<.001
7	Swipe Speed	0.000	0.003	0.0	.999
8	Swipe Duration (Frames)	0.000	0.001	0.0	1.000
Each row is one reach feature entered in the model. Rank orders the features by the size of Beta, largest first.
Standardized coefficients are reported. Standard errors were estimated using 1,000 bootstrap samples.
The first three rows are the ones the analysis output highlights.
